# Drought tolerance of *Aedes aegypti* mosquito eggs is influenced by adaptation to local climate conditions and associations with humans

**DOI:** 10.64898/2026.01.15.699549

**Authors:** Souvik Chakraborty, Emily Zigmond, Kaylee Levan, Jasmine Kennedy, Akshita Vaka, Thomas Arya, Sher Shah, Melissa Uhran, Angelic Harris, Massamba Sylla, Jewelna Akorli, Sampson Otoo, Noah Rose, Christopher J. Holmes, Yanyu Xiao, Joshua B. Benoit

## Abstract

Urbanization is intensifying human interactions with mosquitoes, exacerbating public health challenges. Densely populated areas provide ideal conditions for container-dwelling mosquitoes, with increased host availability and the presence of artificial breeding sites. These anthropophilic mosquitoes often exhibit distinct ecological adaptations compared to their rural counterparts. Since mosquito eggs are immobile and remain at the site of oviposition, they provide a valuable lens for assessing how urbanization, climate-driven shifts in temperature, and drought affect mosquito reproductive success. This study examined *Ae. aegypti* egg viability under varying temperature and dry conditions over five months, focusing on lineages with distinct ancestries from West African populations. Mosquitoes collected from urban habitats with a high human preference demonstrated higher egg survival under prolonged arid conditions. Analysis of climatic factors revealed that dry season temperature and precipitation during wet periods are significant predictors of egg drought tolerance. Modeling future climate scenarios based on input from our egg viability results suggests a projected shift and expansion in the seasonal survival window for *Ae. aegypti* by the end of the century. This study highlights the importance of understanding environmental constraints on the drought tolerance of mosquito eggs to predict and mitigate future mosquito outbreaks.
