## Supplemental Table 1 for "Drought tolerance of *Aedes aegypti* mosquito eggs is influenced by adaptation to local climate conditions and associations with humans"

### Sheet: Sheet1- S1 
Information about mosquito populations
Abbreviation	Name	Country of origin	Latitute	Longitude	Human Population Density km-2	Habitat	Generations used for study	Ecological zone	bio.bio1	bio.bio2	bio.bio3	bio.bio4	bio.bio5	bio.bio6	bio.bio7	bio.bio8	bio.bio9	bio.bio10	bio.bio11	bio.bio12	bio.bio13	bio.bio14	bio.bio15	bio.bio16	bio.bio17	bio.bio18	bio.bio19
PKT	PK10	Senegal	12.61	-12.25	12.29	Rural	8,9	Kedougou	28.3298	12.6641	63.2235	249.568	38.0366	18.0074	20.0291	26.6977	28.0513	32.0382	26.1156	1106.1	303.569	0	124.936	803.552	2.22414	52.5	7.34483
MIN	Mindin	Senegal	14.07	-15.28	53.61	Rural	10	Kaffrine	27.4309	14.5103	69.6416	200.531	36.7529	15.9183	20.8346	27.3488	27.8452	29.9434	24.8258	608.951	195.836	0	140.432	494.344	0.0819672	59.9508	2.04918
KIN	Kintampo	Ghana	8.05	-1.73	37.23	Rural	8	Brong Ahafo	26.6789	9.81881	69.8841	145.372	33.1352	19.0845	14.0508	25.9374	27.5329	28.6255	24.9297	1152.49	185.59	4.45902	65.8939	444.23	35.5082	224.41	429.967
KED	Kedougou	Senegal	12.56	-12.19	12.25	Rural	7,8	Kedougou	28.3136	12.6853	63.2793	249.476	38.0275	17.982	20.0455	26.6654	27.6573	32.0276	26.1174	1120.08	305.967	0	124.44	810.344	2.01639	54.7541	7.31148
NGO	Ngoye	Senegal	14.64	-16.43	232.67	Urban	7	Diourbel	27.2313	15.1195	74.3321	165.154	36.8517	16.5145	20.3373	28.1655	26.4471	28.7128	24.7512	502.095	195.524	0	157.761	442.095	1.20635	135.714	3
KUM	Kumasi	Ghana	6.68	-1.57	2264.55	Urban	6,7	Ashanti	25.821	9.20066	73.6407	108.701	31.4455	18.9519	12.4935	26.3103	26.3127	27.1546	24.3618	1344.42	199.167	13	53.985	511.883	99.0167	332.283	367.75
THI	Thies	Senegal	14.76	-16.94	421.12	Urban	6	Thies	26.3445	13.1971	70.9909	166.785	35.4401	16.8588	18.5814	27.7381	25.4194	27.8575	24.0032	473.574	186.787	0	159.798	416.541	0.786885	325.082	3.08197
bio1 =	Annual Mean Temperature
bio2 =	Mean Diurnal Range (Mean of monthly (max temp - min temp))
BIO1 =
bio3 =	Isothermality (bio2/bio7) (×100)
bio4 =	Temperature Seasonality (standard deviation ×100)
bio5 =	Max Temperature of Warmest Month (October)
bio6 =	Min Temperature of Coldest Month
bio7 =	Temperature Annual Range (bio5-bio6)
bio8 =	Mean Temperature of Wettest Quarter
bio9 =	Mean Temperature of Driest Quarter
bio10 =	Mean Temperature of Warmest Quarter
bio11 =	Mean Temperature of Coldest Quarter
bio12 =	Annual Precipitation
bio13 =	Precipitation of Wettest Month
bio14 =	Precipitation of Driest Month
bio15 =	Precipitation Seasonality (Coefficient of Variation)
bio16 =	Precipitation of Wettest Quarter
bio17 =	Precipitation of Driest Quarter
bio18 =	Precipitation of Warmest Quarter
bio19 =	Precipitation of Coldest Quarter
