## Supplemental Table 2 for "Drought tolerance of *Aedes aegypti* mosquito eggs is influenced by adaptation to local climate conditions and associations with humans"

### Sheet: Sheet1
Line	SD	Week	Average	Standard Error
Kedougou	7.02	1	0.985838	0.0170598
Kedougou	7.02	4	0.98747	0.0155196
Kedougou	7.02	8	0.862237	0.11288
Kedougou	7.02	12	0.924698	0.0146742
Kedougou	7.02	16	0.885801	0.0563916
Kedougou	7.02	20	0.826321	0.0548966
Kedougou	10.01	1	0.965548	0.0222282
Kedougou	10.01	4	0.904476	0.040683
Kedougou	10.01	8	0.915693	0.0505435
Kedougou	10.01	12	0.92028	0.0768564
Kedougou	10.01	16	0.888629	0.0257103
Kedougou	10.01	20	0.813562	0.0307986
Kedougou	12.64	1	0.96182	0.0248685
Kedougou	12.64	4	0.926689	0.0380109
Kedougou	12.64	8	0.942934	0.0375846
Kedougou	12.64	12	0.934264	0.0175489
Kedougou	12.64	16	0.862471	0.0474254
Kedougou	12.64	20	0.732245	0.134912
Kedougou	14.05	1	0.896939	0.0533331
Kedougou	14.05	4	0.879852	0.0472606
Kedougou	14.05	8	0.880595	0.0731144
Kedougou	14.05	12	0.852539	0.0558392
Kedougou	14.05	16	0.808362	0.0406938
Kedougou	14.05	20	0.726784	0.0737873
Kedougou	18.02	1	0.876115	0.0382892
Kedougou	18.02	4	0.863004	0.0282866
Kedougou	18.02	8	0.876625	0.0817245
Kedougou	18.02	12	0.848755	0.06645
Kedougou	18.02	16	0.79831	0.0494939
Kedougou	18.02	20	0.707041	0.0261766
Kedougou	18.82	1	0.872016	0.0504551
Kedougou	18.82	4	0.888417	0.0454387
Kedougou	18.82	8	0.870056	0.0745427
Kedougou	18.82	12	0.849985	0.0533725
Kedougou	18.82	16	0.807205	0.051044
Kedougou	18.82	20	0.721215	0.0482921
Kedougou	25.3	1	0.848003	0.028574
Kedougou	25.3	4	0.838103	0.0359451
Kedougou	25.3	8	0.823298	0.0665449
Kedougou	25.3	12	0.788378	0.116867
Kedougou	25.3	16	0.463192	0.0597911
Kedougou	25.3	20	0.115191	0.0745022
Kedougou	26.83	1	0.811426	0.0661846
Kedougou	26.83	4	0.782921	0.0434562
Kedougou	26.83	8	0.752665	0.0328903
Kedougou	26.83	12	0.594619	0.103722
Kedougou	26.83	16	0.269516	0.018028
Kedougou	26.83	20	0.0739023	0.0342768
Kedougou	37.66	1	0.738508	0.0629696
Kedougou	37.66	4	0.65355	0.0194953
Kedougou	37.66	8	0.556229	0.0396733
Kedougou	37.66	12	0.418806	0.043775
Kedougou	37.66	16	0.0917715	0.0261619
Kedougou	37.66	20	0.0973809	0.0481774
Kintampo	7.02	1	0.980338	0.0241153
Kintampo	7.02	4	0.983753	0.0215408
Kintampo	7.02	8	0.853607	0.11882
Kintampo	7.02	12	0.919027	0.0114047
Kintampo	7.02	16	0.907795	0.0254552
Kintampo	7.02	20	0.90517	0.0171361
Kintampo	10.01	1	0.948264	0.0301852
Kintampo	10.01	4	0.953785	0.0215982
Kintampo	10.01	8	0.896627	0.0670411
Kintampo	10.01	12	0.823956	0.101639
Kintampo	10.01	16	0.846988	0.0392111
Kintampo	10.01	20	0.824292	0.0465045
Kintampo	12.64	1	0.956732	0.0293541
Kintampo	12.64	4	0.928354	0.0380358
Kintampo	12.64	8	0.929939	0.0455524
Kintampo	12.64	12	0.897543	0.0459547
Kintampo	12.64	16	0.849369	0.0604839
Kintampo	12.64	20	0.718761	0.147144
Kintampo	14.05	1	0.8869	0.0455929
Kintampo	14.05	4	0.884655	0.0217143
Kintampo	14.05	8	0.876769	0.0813441
Kintampo	14.05	12	0.839297	0.0471808
Kintampo	14.05	16	0.825747	0.0529839
Kintampo	14.05	20	0.699384	0.088546
Kintampo	18.02	1	0.887518	0.0764531
Kintampo	18.02	4	0.864771	0.0225614
Kintampo	18.02	8	0.848179	0.0703946
Kintampo	18.02	12	0.809277	0.0910629
Kintampo	18.02	16	0.790125	0.063771
Kintampo	18.02	20	0.702516	0.050263
Kintampo	18.82	1	0.878703	0.0591036
Kintampo	18.82	4	0.851379	0.0645874
Kintampo	18.82	8	0.831739	0.0941565
Kintampo	18.82	12	0.795524	0.0330731
Kintampo	18.82	16	0.780375	0.0423379
Kintampo	18.82	20	0.70043	0.0697505
Kintampo	25.3	1	0.82145	0.0493146
Kintampo	25.3	4	0.809162	0.0300541
Kintampo	25.3	8	0.789427	0.082615
Kintampo	25.3	12	0.756693	0.164338
Kintampo	25.3	16	0.454982	0.0366583
Kintampo	25.3	20	0.083283	0.0425454
Kintampo	26.83	1	0.801039	0.0912953
Kintampo	26.83	4	0.744486	0.0499278
Kintampo	26.83	8	0.76722	0.0239367
Kintampo	26.83	12	0.605343	0.0362277
Kintampo	26.83	16	0.325164	0.0352517
Kintampo	26.83	20	0.108732	0.0417494
Kintampo	37.66	1	0.748059	0.0278752
Kintampo	37.66	4	0.677899	0.0459606
Kintampo	37.66	8	0.600969	0.0464907
Kintampo	37.66	12	0.43702	0.0510336
Kintampo	37.66	16	0.130202	0.0434665
Kintampo	37.66	20	0.072453	0.0461589
Kumasi	7.02	1	0.978038	0.0228402
Kumasi	7.02	4	0.988364	0.0175946
Kumasi	7.02	8	0.883952	0.124171
Kumasi	7.02	12	0.925429	0.0120795
Kumasi	7.02	16	0.95737	0.0188707
Kumasi	7.02	20	0.883068	0.051129
Kumasi	10.01	1	0.954506	0.0267769
Kumasi	10.01	4	0.932417	0.0324687
Kumasi	10.01	8	0.932383	0.0458252
Kumasi	10.01	12	0.872684	0.212281
Kumasi	10.01	16	0.880163	0.0271269
Kumasi	10.01	20	0.794686	0.0342333
Kumasi	12.64	1	0.94778	0.0325381
Kumasi	12.64	4	0.928723	0.0388717
Kumasi	12.64	8	0.917626	0.0431946
Kumasi	12.64	12	0.914039	0.0199737
Kumasi	12.64	16	0.810431	0.0479593
Kumasi	12.64	20	0.774529	0.0749728
Kumasi	14.05	1	0.902226	0.0204726
Kumasi	14.05	4	0.890042	0.0288191
Kumasi	14.05	8	0.87388	0.0603673
Kumasi	14.05	12	0.831679	0.0548718
Kumasi	14.05	16	0.807683	0.0418517
Kumasi	14.05	20	0.752445	0.0657905
Kumasi	18.02	1	0.875659	0.0608976
Kumasi	18.02	4	0.879851	0.0388753
Kumasi	18.02	8	0.841167	0.0865251
Kumasi	18.02	12	0.812494	0.0760465
Kumasi	18.02	16	0.797593	0.0493488
Kumasi	18.02	20	0.702718	0.0194672
Kumasi	18.82	1	0.867823	0.0554264
Kumasi	18.82	4	0.844436	0.0715889
Kumasi	18.82	8	0.828327	0.0840393
Kumasi	18.82	12	0.808118	0.0551345
Kumasi	18.82	16	0.810372	0.0768213
Kumasi	18.82	20	0.703298	0.148182
Kumasi	25.3	1	0.831796	0.0407336
Kumasi	25.3	4	0.839804	0.0294923
Kumasi	25.3	8	0.840113	0.0687704
Kumasi	25.3	12	0.832304	0.0287895
Kumasi	25.3	16	0.517347	0.0420154
Kumasi	25.3	20	0.202045	0.152494
Kumasi	26.83	1	0.811388	0.0362294
Kumasi	26.83	4	0.808377	0.0347386
Kumasi	26.83	8	0.672257	0.0391996
Kumasi	26.83	12	0.515851	0.154571
Kumasi	26.83	16	0.360586	0.0231915
Kumasi	26.83	20	0.219519	0.062798
Kumasi	37.66	1	0.752267	0.0340447
Kumasi	37.66	4	0.711955	0.0749314
Kumasi	37.66	8	0.634877	0.0472193
Kumasi	37.66	12	0.459878	0.0894161
Kumasi	37.66	16	0.162114	0.0482567
Kumasi	37.66	20	0.201857	0.0813249
Mindin	7.02	1	0.984775	0.0146364
Mindin	7.02	4	0.963768	0.0315907
Mindin	7.02	8	0.882983	0.0308309
Mindin	7.02	12	0.913944	0.0206781
Mindin	7.02	16	0.852705	0.0372244
Mindin	7.02	20	0.867451	0.0620077
Mindin	10.01	1	0.926713	0.0502356
Mindin	10.01	4	0.926857	0.0245916
Mindin	10.01	8	0.906116	0.0539618
Mindin	10.01	12	0.914813	0.0509164
Mindin	10.01	16	0.877929	0.067219
Mindin	10.01	20	0.8278	0.0296534
Mindin	12.64	1	0.962544	0.02838
Mindin	12.64	4	0.930135	0.0344063
Mindin	12.64	8	0.938166	0.05353
Mindin	12.64	12	0.928855	0.127524
Mindin	12.64	16	0.815071	0.0474493
Mindin	12.64	20	0.780485	0.0619459
Mindin	14.05	1	0.907742	0.0212526
Mindin	14.05	4	0.899216	0.0419451
Mindin	14.05	8	0.872483	0.0514397
Mindin	14.05	12	0.829238	0.0435893
Mindin	14.05	16	0.813184	0.0321322
Mindin	14.05	20	0.776181	0.0665996
Mindin	18.02	1	0.898653	0.0422411
Mindin	18.02	4	0.872641	0.0433824
Mindin	18.02	8	0.821441	0.0693072
Mindin	18.02	12	0.819462	0.0463166
Mindin	18.02	16	0.783412	0.0272214
Mindin	18.02	20	0.75399	0.0273514
Mindin	18.82	1	0.892773	0.0575315
Mindin	18.82	4	0.853394	0.0570481
Mindin	18.82	8	0.814734	0.0551987
Mindin	18.82	12	0.795199	0.0181725
Mindin	18.82	16	0.789673	0.0847323
Mindin	18.82	20	0.776822	0.171915
Mindin	25.3	1	0.862192	0.0321207
Mindin	25.3	4	0.79934	0.0380018
Mindin	25.3	8	0.731106	0.0577906
Mindin	25.3	12	0.662263	0.103463
Mindin	25.3	16	0.418073	0.0622783
Mindin	25.3	20	0.103969	0.0400318
Mindin	26.83	1	0.826822	0.0295759
Mindin	26.83	4	0.753647	0.0414403
Mindin	26.83	8	0.65628	0.0234713
Mindin	26.83	12	0.575488	0.0316808
Mindin	26.83	16	0.337056	0.0311084
Mindin	26.83	20	0.0743358	0.0161421
Mindin	37.66	1	0.757586	0.0317286
Mindin	37.66	4	0.722204	0.030526
Mindin	37.66	8	0.579863	0.0314755
Mindin	37.66	12	0.435666	0.0336534
Mindin	37.66	16	0.0846461	0.029025
Mindin	37.66	20	0.0740403	0.0606127
Ngoye	7.02	1	0.987299	0.0122196
Ngoye	7.02	4	0.997917	0.00658808
Ngoye	7.02	8	0.827398	0.134535
Ngoye	7.02	12	0.904922	0.0446841
Ngoye	7.02	16	0.892785	0.0486
Ngoye	7.02	20	0.910392	0.0116386
Ngoye	10.01	1	0.936014	0.0449822
Ngoye	10.01	4	0.90053	0.0228118
Ngoye	10.01	8	0.821016	0.0648886
Ngoye	10.01	12	0.884923	0.040852
Ngoye	10.01	16	0.888348	0.0333901
Ngoye	10.01	20	0.828325	0.0490643
Ngoye	12.64	1	0.979066	0.0261295
Ngoye	12.64	4	0.947511	0.025701
Ngoye	12.64	8	0.933814	0.0440672
Ngoye	12.64	12	0.917657	0.0209309
Ngoye	12.64	16	0.854016	0.057009
Ngoye	12.64	20	0.739243	0.147923
Ngoye	14.05	1	0.909715	0.0203615
Ngoye	14.05	4	0.900701	0.0596918
Ngoye	14.05	8	0.889028	0.0440798
Ngoye	14.05	12	0.827975	0.0719114
Ngoye	14.05	16	0.769483	0.0687754
Ngoye	14.05	20	0.730902	0.0681591
Ngoye	18.02	1	0.885689	0.042572
Ngoye	18.02	4	0.874324	0.029344
Ngoye	18.02	8	0.87282	0.0198698
Ngoye	18.02	12	0.821534	0.0622855
Ngoye	18.02	16	0.747312	0.0592627
Ngoye	18.02	20	0.740806	0.0379225
Ngoye	18.82	1	0.865132	0.0822344
Ngoye	18.82	4	0.866388	0.0714756
Ngoye	18.82	8	0.83667	0.0842984
Ngoye	18.82	12	0.808098	0.0721036
Ngoye	18.82	16	0.78121	0.0937423
Ngoye	18.82	20	0.767193	0.130293
Ngoye	25.3	1	0.857754	0.0505812
Ngoye	25.3	4	0.830026	0.0165967
Ngoye	25.3	8	0.815838	0.0813214
Ngoye	25.3	12	0.783312	0.130109
Ngoye	25.3	16	0.55847	0.0347829
Ngoye	25.3	20	0.283467	0.0424894
Ngoye	26.83	1	0.862706	0.0282638
Ngoye	26.83	4	0.824673	0.0389475
Ngoye	26.83	8	0.714346	0.047964
Ngoye	26.83	12	0.655862	0.140221
Ngoye	26.83	16	0.389762	0.0204485
Ngoye	26.83	20	0.204746	0.0322554
Ngoye	37.66	1	0.764913	0.0330241
Ngoye	37.66	4	0.721291	0.029076
Ngoye	37.66	8	0.643892	0.0369581
Ngoye	37.66	12	0.488577	0.0322968
Ngoye	37.66	16	0.158826	0.0526383
Ngoye	37.66	20	0.21667	0.0517662
PK10	7.02	1	0.99075	0.0123806
PK10	7.02	4	0.968944	0.0226381
PK10	7.02	8	0.857847	0.133129
PK10	7.02	12	0.933912	0.025652
PK10	7.02	16	0.872661	0.0348048
PK10	7.02	20	0.898337	0.00745214
PK10	10.01	1	0.980537	0.0333167
PK10	10.01	4	0.934351	0.0380796
PK10	10.01	8	0.886948	0.111379
PK10	10.01	12	0.958756	0.0483687
PK10	10.01	16	0.904969	0.0431392
PK10	10.01	20	0.739852	0.0440372
PK10	12.64	1	0.97781	0.0170519
PK10	12.64	4	0.943482	0.0368042
PK10	12.64	8	0.957171	0.0357807
PK10	12.64	12	0.9617	0.0446874
PK10	12.64	16	0.865899	0.0467098
PK10	12.64	20	0.759464	0.0817911
PK10	14.05	1	0.927045	0.0404845
PK10	14.05	4	0.891565	0.0445911
PK10	14.05	8	0.869037	0.0612659
PK10	14.05	12	0.848408	0.0535206
PK10	14.05	16	0.784224	0.0683683
PK10	14.05	20	0.734903	0.0546541
PK10	18.02	1	0.919064	0.0388375
PK10	18.02	4	0.877588	0.0424935
PK10	18.02	8	0.832028	0.106
PK10	18.02	12	0.819196	0.087829
PK10	18.02	16	0.765574	0.0800324
PK10	18.02	20	0.730109	0.0545664
PK10	18.82	1	0.911292	0.0506081
PK10	18.82	4	0.877764	0.0680044
PK10	18.82	8	0.833432	0.040472
PK10	18.82	12	0.805381	0.0524022
PK10	18.82	16	0.760713	0.0617159
PK10	18.82	20	0.746817	0.123088
PK10	25.3	1	0.892504	0.0385297
PK10	25.3	4	0.833198	0.03071
PK10	25.3	8	0.793336	0.0313143
PK10	25.3	12	0.612853	0.148589
PK10	25.3	16	0.429435	0.0327529
PK10	25.3	20	0.0922018	0.0300246
PK10	26.83	1	0.85702	0.0435256
PK10	26.83	4	0.79705	0.0520456
PK10	26.83	8	0.713283	0.0380061
PK10	26.83	12	0.571183	0.0244644
PK10	26.83	16	0.345897	0.0300933
PK10	26.83	20	0.0682702	0.0578583
PK10	37.66	1	0.79044	0.0204836
PK10	37.66	4	0.701919	0.0431607
PK10	37.66	8	0.582867	0.0332285
PK10	37.66	12	0.415901	0.0596765
PK10	37.66	16	0.13714	0.0505977
PK10	37.66	20	0.0396846	0.0195663
Thies	7.02	1	0.987548	0.0192972
Thies	7.02	4	0.987234	0.0172596
Thies	7.02	8	0.803932	0.113561
Thies	7.02	12	0.923071	0.00707383
Thies	7.02	16	0.917749	0.0363792
Thies	7.02	20	0.875237	0.0487224
Thies	10.01	1	0.960852	0.0395477
Thies	10.01	4	0.928696	0.0233907
Thies	10.01	8	0.882743	0.0368543
Thies	10.01	12	0.896656	0.0482582
Thies	10.01	16	0.891545	0.0269439
Thies	10.01	20	0.824392	0.0443981
Thies	12.64	1	0.961503	0.0179564
Thies	12.64	4	0.964772	0.030003
Thies	12.64	8	0.936476	0.0283549
Thies	12.64	12	0.930878	0.0232323
Thies	12.64	16	0.845311	0.0457789
Thies	12.64	20	0.757912	0.0798898
Thies	14.05	1	0.934591	0.0203464
Thies	14.05	4	0.912403	0.0342445
Thies	14.05	8	0.901398	0.0531879
Thies	14.05	12	0.85687	0.0521172
Thies	14.05	16	0.811264	0.0429804
Thies	14.05	20	0.741438	0.0428955
Thies	18.02	1	0.924463	0.0286726
Thies	18.02	4	0.91415	0.0311476
Thies	18.02	8	0.872721	0.056161
Thies	18.02	12	0.819782	0.0424552
Thies	18.02	16	0.785824	0.0669675
Thies	18.02	20	0.732718	0.0449375
Thies	18.82	1	0.910152	0.0720566
Thies	18.82	4	0.912832	0.0473587
Thies	18.82	8	0.835144	0.0661518
Thies	18.82	12	0.814531	0.0447874
Thies	18.82	16	0.773085	0.0543976
Thies	18.82	20	0.778386	0.181963
Thies	25.3	1	0.87188	0.037062
Thies	25.3	4	0.798276	0.0275142
Thies	25.3	8	0.769283	0.0522288
Thies	25.3	12	0.67387	0.167241
Thies	25.3	16	0.536391	0.0313114
Thies	25.3	20	0.248894	0.0659787
Thies	26.83	1	0.836714	0.0616925
Thies	26.83	4	0.793896	0.0112688
Thies	26.83	8	0.713629	0.0203415
Thies	26.83	12	0.617115	0.0178911
Thies	26.83	16	0.385966	0.032976
Thies	26.83	20	0.180439	0.0661906
Thies	37.66	1	0.78216	0.0486604
Thies	37.66	4	0.733986	0.026976
Thies	37.66	8	0.631446	0.0413037
Thies	37.66	12	0.495984	0.0469636
Thies	37.66	16	0.177775	0.0339224
Thies	37.66	20	0.171555	0.104542
