## Supplemental Table 3 for "Drought tolerance of *Aedes aegypti* mosquito eggs is influenced by adaptation to local climate conditions and associations with humans"

### Sheet: Sheet1
Line	SD	LT_50	LT_75
Kedougou	7.02	NA	NA
Kintampo	7.02	NA	NA
Kumasi	7.02	NA	NA
Mindin	7.02	NA	NA
Ngoye	7.02	NA	NA
PK10	7.02	NA	NA
Thies	7.02	NA	NA
Kedougou	10.01	NA	NA
Kintampo	10.01	NA	NA
Kumasi	10.01	NA	NA
Mindin	10.01	NA	NA
Ngoye	10.01	NA	NA
PK10	10.01	NA	19.1722
Thies	10.01	NA	NA
Kedougou	12.64	NA	19.4546
Kintampo	12.64	NA	19.0433
Kumasi	12.64	NA	NA
Mindin	12.64	NA	NA
Ngoye	12.64	NA	19.6251
PK10	12.64	NA	NA
Thies	12.64	NA	NA
Kedougou	14.05	NA	18.8617
Kintampo	14.05	NA	18.3978
Kumasi	14.05	NA	NA
Mindin	14.05	NA	NA
Ngoye	14.05	NA	18.02
PK10	14.05	NA	18.7756
Thies	14.05	NA	19.5095
Kedougou	18.02	NA	18.1173
Kintampo	18.02	NA	17.832
Kumasi	18.02	NA	18.0065
Mindin	18.02	NA	NA
Ngoye	18.02	NA	15.8551
PK10	18.02	NA	17.7565
Thies	18.02	NA	18.6983
Kedougou	18.82	NA	18.661
Kintampo	18.82	NA	17.5198
Kumasi	18.82	NA	16.4356
Mindin	18.82	NA	NA
Ngoye	18.82	NA	NA
PK10	18.82	NA	19.0837
Thies	18.82	NA	NA
Kedougou	25.3	15.5472	12.4721
Kintampo	25.3	15.4032	12.0887
Kumasi	25.3	16.2201	4.90188
Mindin	25.3	14.658	6.89241
Ngoye	25.3	16.8505	12.5926
PK10	25.3	14.4611	8.96044
Thies	25.3	16.5063	8.80841
Kedougou	26.83	13.1642	8.06744
Kintampo	26.83	13.5039	4.97012
Kumasi	26.83	12.4084	5.71546
Mindin	26.83	13.2664	4.14984
Ngoye	26.83	14.3429	6.70733
PK10	26.83	13.2639	6.24673
Thies	26.83	14.0267	6.18748
Kedougou	37.66	9.63667	NA
Kintampo	37.66	10.4634	NA
Kumasi	37.66	11.0829	1.16872
Mindin	37.66	10.2154	1.6432
Ngoye	37.66	11.7058	2.0256
PK10	37.66	9.98524	2.37054
Thies	37.66	11.8814	3.00272
